# Mechanism of phospholipid transport to the bacterial outer membrane by TAM

**DOI:** 10.64898/2026.03.22.713439

**Authors:** Alanah G Eisenhuth, Lachlan S R Adamson, Catherine Zhang, Ghaeath S K Abbas, Rachel A North, Denisse L Leyton, Harris D Bernstein, Simon H J Brown, Alastair G Stewart, Constance B Bailey, Anthony S Don, Aidan B Grosas, Matthew Thomas Doyle

## Abstract

Gram-negative bacteria transport phospholipids from the inner membrane (IM) to the outer membrane (OM) via poorly understood processes. These processes are essential for cell growth and the establishment of an antibiotic-resistant barrier. Here, we conducted single-particle cryo-electron microscopy, *in vivo* functional assays, and lipidomics to investigate the role of the “translocation and assembly module” (TAM) in lipid transport. We found that the OM-embedded subunit TamA anchors the IM-embedded bridge-like subunit TamB to the OM by forming a functional stable hybrid-barrel structure with the highly conserved C-terminal domain of unknown function 490 (DUF490). Using *in vivo* disulfide-tethering experiments we found that a highly conserved amphipathic helix within TamB DUF490 is important for TAM to function in OM maintenance. We also found that TamB DUF490 forms a β-taco channel containing lipid-like densities and that the lipophilic property of the channel is important for TAM to maintain the levels of cardiolipin in the OM. Not only do our data support a novel model in which TAM acts to direct specific lipid classes into the OM, but it also supports the notion that TamB is a bacterial evolutionary prototype of a structurally homologous superfamily of eukaryotic bridge-like lipid transfer proteins.
