## Supplementary material for "Mechanism of phospholipid transport to the bacterial outer membrane by TAM": Table S2

### Sheet: Fig.1B Right
	ANOVA							Key
	SS	df	MS	F	P	Sig. ?		SS	Sum of squares
Treatment	0.3442	3	0.1147	F (3, 8) = 8.636	P=0.0069	**		df	Degree of freedoms
Residual	0.1063	8	0.01329					MS	Mean Square
								P	P-value
								Sig. ?	Significant
Tukey's multiple comparisons test	Mean Diff.	95.00% CI of diff.	Below threshold?	Summary	Adjusted P Value			ns	P > 0.05
Vector vs. HisTamAB↑	0.406	0.1046 to 0.7074	Yes	*	0.011			*	P ≤ 0.05
Vector vs. BAM↑HisTamABTS↑	-0.002333	-0.3037 to 0.2990	No	ns	>0.9999			**	P ≤ 0.01
Vector vs. BAM↑HisTamAB490TS↑	0.05967	-0.2417 to 0.3610	No	ns	0.9181			***	P ≤ 0.001
HisTamAB↑ vs. BAM↑HisTamABTS↑	-0.4083	-0.7097 to -0.1070	Yes	*	0.0106			****	P ≤ 0.0001
HisTamAB↑ vs. BAM↑HisTamAB490TS↑	-0.3463	-0.6477 to -0.04495	Yes	*	0.0257
BAM↑HisTamABTS↑ vs. BAM↑HisTamAB490TS↑	0.062	-0.2394 to 0.3634	No	ns	0.9095

### Sheet: Fig.3E Left
	ANOVA
	SS	df	MS	F	P	Sig. ?
Treatment	23013	5	4603	F (5, 12) = 27.45	P<0.0001	****
Residual	2012	12	167.7
	Sidak's Multiple Comparisons Test
	Adjusted P	Sig. ?
ΔtamAB WT vs. ΔtamAB F1259A	>0.9999	ns
ΔtamABΔsurA WT vs. ΔtamABΔsurA F1259A	0.9734	ns
ΔtamABΔdegP WT vs. ΔtamABΔdegP F1259A	0.0086	**

### Sheet: Fig.3E Middle
	ANOVA
	SS	df	MS	F	P	Sig. ?
Treatment	3291	5	658.3	F (5, 12) = 7.536	P=0.0021	**
Residual	1048	12	87.35
	Sidak's Multiple Comparisons Test
	Adjusted P	Sig. ?
ΔtamAB WT vs. ΔtamAB F1259A	0.9318	ns
ΔtamABΔsurA WT vs. ΔtamABΔsurA F1259A	0.0111	*
ΔtamABΔdegP WT vs. ΔtamABΔdegP F1259A	0.0028	**

### Sheet: Fig.3E Right
	ANOVA
	SS	df	MS	F	P	Sig. ?
Treatment	3291	5	658.3	F (5, 12) = 7.536	P=0.0021	**
Residual	1048	12	87.35
	Sidak's Multiple Comparisons Test
	Adjusted P	Sig. ?
ΔtamAB WT vs. ΔtamAB F1259A	0.9318	ns
ΔtamABΔsurA WT vs. ΔtamABΔsurA TamAB(F1259A)	0.0111	*
ΔtamABΔdegP WT vs. ΔtamABΔdegP TamAB(F1259A)	0.0028	**

### Sheet: Supp. Fig 14b
Kruskal-Wallis test
P value	<0.0001
Exact or approximate P value?	Approximate
P value summary	****
Do the medians vary signif. (P < 0.05)?	Yes
Number of groups	5
Kruskal-Wallis statistic	81.55
Data summary
Number of treatments (columns)	5
Number of values (total)	1222
	Dunn's Multiple Comparisons Test
	Adjusted P	Sig. ?
WT vs. ΔtamAΔyhdP	<0.0001	****
WT vs. ΔtamBΔyhdP	<0.0001	****
WT vs. ΔtamABΔyhdP	<0.0001	****
WT vs. ΔtamABΔyhdPΔrcsF	<0.0001	****
ΔtamAΔyhdP vs. ΔtamBΔyhdP	>0.9999	ns
ΔtamAΔyhdP vs. ΔtamABΔyhdP	0.3584	ns
ΔtamAΔyhdP vs. ΔtamABΔyhdPΔrcsF	>0.9999	ns
ΔtamBΔyhdP vs. ΔtamABΔyhdP	>0.9999	ns
ΔtamBΔyhdP vs. ΔtamABΔyhdPΔrcsF	>0.9999	ns
ΔtamABΔyhdP vs. ΔtamABΔyhdPΔrcsF	0.4637	ns

### Sheet: Supp. Fig 14c
Kruskal-Wallis test
P value	<0.0001
Exact or approximate P value?	Approximate
P value summary	****
Do the medians vary signif. (P < 0.05)?	Yes
Number of groups	5
Kruskal-Wallis statistic	166.9
Data summary
Number of treatments (columns)	5
Number of values (total)	1222
	Dunn's Multiple Comparisons Test
	Adjusted P	Sig. ?
WT vs. ΔtamAΔyhdP	<0.0001	****
WT vs. ΔtamBΔyhdP	<0.0001	****
WT vs. ΔtamABΔyhdP	<0.0001	****
WT vs. ΔtamABΔyhdPΔrcsF	>0.9999	ns
ΔtamAΔyhdP vs. ΔtamBΔyhdP	0.0027	**
ΔtamAΔyhdP vs. ΔtamABΔyhdP	0.0006	***
ΔtamAΔyhdP vs. ΔtamABΔyhdPΔrcsF	<0.0001	****
ΔtamBΔyhdP vs. ΔtamABΔyhdP	>0.9999	ns
ΔtamBΔyhdP vs. ΔtamABΔyhdPΔrcsF	<0.0001	****
ΔtamABΔyhdP vs. ΔtamABΔyhdPΔrcsF	<0.0001	****

### Sheet: Supp. Fig 22c Length
	ANOVA
	SS	df	MS	F	P	Sig. ?
Treatment	31.48	2	15.74	F (2, 803) = 55.42	P<0.0001	****
Residual	228.1	803	0.284
	Tukey's Multiple Comparisons Test
	Adjusted P	Sig. ?
Vector vs. WT	<0.0001	****
Vector vs. TamAB(I1102R)	<0.0001	****
WT vs. TamAB(I1102R)	<0.0001	****

### Sheet: Supp. Fig 22c Width
	ANOVA
	SS	df	MS	F	P	Sig. ?
Treatment	0.8806	2	0.4403	F (2, 803) = 15.70	P<0.0001	****
Residual	22.51	803	0.02804
	Tukey's Multiple Comparisons Test
	Adjusted P	Sig. ?
Vector vs. WT	<0.0001	****
Vector vs. TamAB(I1102R)	0.1016	ns
WT vs. TamAB(I1102R)	0.0011	**
